# Screening Predictors of Weight Loss: An Integromics Approach

**DOI:** 10.1101/2020.07.06.188284

**Authors:** Joel Correa da Rosa, Jose O Aleman, Jason Mohabir, Yupu Liang, Jan L. Breslow, Peter R. Holt

## Abstract

Obesity has reached epidemic proportions in the United States but little is known about the mechanisms of weight gain and weight loss. Integration of “omics” data is becoming a popular tool to increase understanding in such complex phenotypes. Biomarkers come in abundance from high-throughput experiments, but small sample size is still is a serious limitation in clinical trials. It makes assessment of more realistic assumptions for complex relationships such as nonlinearity, interaction and normality more difficult. In the present study, we developed a strategy to screen predictors of weight loss from a multi-omics, high-dimensional and longitudinal dataset from a small cohort of subjects. Our proposal explores the combinatorial space of candidate biomarkers from different data sources with the use of first-order Spearman partial correlation coefficients. Statistics derived from the sample correlations are used to rank and select biomarkers, and to evaluate the relative importance of each data source. We tackle the small sample size problem by combining nonparametric statistics and dimensionality reduction techniques useful for omics data. We applied the proposed strategy to assess the relative importance of biomarkers from 6 different data sources: RNA-seq, RT-qPCR, metabolomics, fecal microbiome, fecal bile acid, and clinical data used to predict the rate of weight loss in 10 obese subjects provided an identical low-calorie diet in a hospital metabolic facility. The strategy has reduced an initial set of more than 40K biomarkers to a set of 61 informative ones across 3 time points: pre-study, post-study and changes from pre- to post-study. Our study sheds light on the relative importance of different omics to predict rates of weight loss. We showed that baseline fecal bile acids, and changes in RT-qPCR biomarkers from pre- to post-study are the most predictive data sources for the rate of weight loss.
