## SupplementaryTable1 for "Screening Predictors of Weight Loss: An Integromics Approach"

### Sheet: PRE_POST
Biomarker(X)	corYX	sigYX	BPS	Persistent Significance	corYX.Z	sigYX.Z	source
Allolithocholic.acid	-0.866667	0.00117354	5.18555	0.995134	-0.863009	0.00308214	bileacidData
LIGASE_ACTIVITY	0.806061	0.00486206	3.8675	0.961071	0.805454	0.00998828	rnaseqData
k__Bacteria;p__Bacteroidetes;c__Bacteroidia;o__Bacteroidales;f__Rikenellaceae;g__Alistipes	0.798863	0.00557294	3.66341	0.963504	0.789474	0.0129511	microbiotaData
Purine Metabolism. Guanine containing	-0.793939	0.00609992	3.65391	0.958637	-0.798271	0.0111163	metaboliteData
GLAND_DEVELOPMENT	0.793939	0.00609992	3.60033	0.956204	0.785215	0.0136985	rnaseqData
TCDCA	0.781818	0.00754701	3.45694	0.934307	0.783593	0.0143178	bileacidData
POTASSIUM_CHANNEL_ACTIVITY	0.757576	0.0111434	3.03771	0.909976	0.751929	0.0219035	rnaseqData
PROTEIN_DNA_COMPLEX_ASSEMBLY	0.757576	0.0111434	3.0377	0.890511	0.751765	0.0220936	rnaseqData
k__Bacteria;p__Proteobacteria;c__Betaproteobacteria;o__Burkholderiales;f__Alcaligenaceae;g__Sutterella	0.747724	0.0128997	2.88359	0.885645	0.740174	0.0250716	microbiotaData
GCDCA	0.733333	0.0158006	2.79675	0.863747	0.739973	0.0261451	bileacidData
CDH13	0.721212	0.0185732	2.55912	0.80292	0.711134	0.0360191	rtpcrData
CA	0.709091	0.0216659	2.46537	0.793187	0.709865	0.0356457	bileacidData
Insulin	-0.709091	0.0216659	2.43153	0.832117	-0.710201	0.0344148	clinicalData
LDLR	0.709091	0.0216659	2.42423	0.776156	0.704895	0.0377241	rtpcrData
CELL_CORTEX	0.709091	0.0216659	2.42423	0.756691	0.702844	0.0386299	rnaseqData
Secondary Bile Acid Metabolism	0.709091	0.0216659	2.40774	0.766423	0.700344	0.0392942	metaboliteData
DGAT2	0.709091	0.0216659	2.38894	0.727494	0.694467	0.042809	rtpcrData
k__Bacteria;p__Firmicutes;c__Clostridia;o__Clostridiales;f__Peptostreptococcaceae;g__Peptostreptococcus	-0.700649	0.0240185	2.33393	0.744526	-0.694495	0.0409608	microbiotaData
k__Bacteria;p__Firmicutes;c__Clostridia;o__Clostridiales;f__Lachnospiraceae;g__Blautia	0.69697	0.0250967	2.29875	0.73236	0.689647	0.043789	microbiotaData
Gamma-glutamyl Amino Acid	-0.69697	0.0250967	2.29355	0.781022	-0.695456	0.0406085	metaboliteData
AKT1	0.69697	0.0250967	2.28184	0.739659	0.688876	0.0446916	rtpcrData
PI3KCA	0.684848	0.0288828	2.18127	0.720195	0.680969	0.0484781	rtpcrData

### Sheet: PRE
Biomarker(X)	corYX	sigYX	BPS	Persistent Significance	corYX.Z	sigYX.Z	source
k__Bacteria;p__Firmicutes;c__Clostridia;o__Clostridiales;f__Ruminococcaceae;g__Butyricicoccus	0.842424	0.00222003	4.55023	0.980535	0.836236	0.0056259	microbiotaData
k__Bacteria;p__Actinobacteria;c__Coriobacteriia;o__Coriobacteriales;f__Coriobacteriaceae;g__Eggerthella	-0.83891	0.00241399	4.4603	0.975669	-0.832094	0.00621211	microbiotaData
OXYGEN_BINDING	-0.830303	0.00294023	4.30526	0.970803	-0.825274	0.00688872	rnaseqData
Primary Bile Acid Metabolism	0.818182	0.00381492	4.0602	0.965937	0.812324	0.00924018	metaboliteData
k__Bacteria;p__Firmicutes;c__Clostridia;o__Clostridiales;f__Lachnospiraceae;g__Defluviitalea	-0.812777	0.00425947	3.95759	0.973236	-0.810219	0.00902766	microbiotaData
HDL	-0.806061	0.00486206	3.82593	0.946472	-0.803097	0.0102638	clinicalData
DCA	-0.806061	0.00486206	3.82178	0.965937	-0.802499	0.0100765	bileacidData
k__Bacteria;p__Firmicutes;c__Erysipelotrichi;o__Erysipelotrichales;f__Erysipelotrichaceae;g__Coprobacillus	-0.802435	0.00521146	3.75341	0.939173	-0.797068	0.0114963	microbiotaData
Lysolipid	-0.793939	0.00609992	3.60171	0.956204	-0.788004	0.0130065	metaboliteData
5b-cholenic.acid-7a-ol-3-one	-0.778379	0.00799826	3.37135	0.905109	-0.780495	0.0160461	bileacidData
DGAT2	-0.769697	0.00922195	3.22206	0.93674	-0.765196	0.018026	rtpcrData
k__Bacteria;p__Firmicutes;c__Clostridia;o__Clostridiales;f__Lachnospiraceae;g__[Ruminococcus]	-0.769697	0.00922195	3.1942	0.880779	-0.757686	0.0204988	microbiotaData
Fatty Acid. Branched	-0.757576	0.0111434	3.04212	0.871046	-0.748345	0.0234746	metaboliteData
Monoacylglycerol	-0.757576	0.0111434	3.03141	0.892944	-0.749581	0.0223025	metaboliteData
b-muricholic.acid	-0.75662	0.0113061	3.02072	0.89781	-0.749038	0.0223581	bileacidData
HCT	0.746209	0.013186	2.84515	0.878345	0.736107	0.0260718	clinicalData
BodPod.Fat1	-0.733333	0.0158006	2.69739	0.812652	-0.71976	0.0319525	clinicalData
CA	-0.733333	0.0158006	2.69503	0.822384	-0.719181	0.0316896	bileacidData
Chemical	-0.721212	0.0185732	2.56566	0.800487	-0.711001	0.0352156	metaboliteData
INSOLUBLE_FRACTION	-0.721212	0.0185732	2.55394	0.810219	-0.711111	0.0345129	rnaseqData
5b-cholanic.acid-3b,12a-diol	-0.709091	0.0216659	2.44211	0.79562	-0.706453	0.0361915	bileacidData
Fatty Acid Metabolism(Acyl Carnitine)	-0.709091	0.0216659	2.43653	0.798054	-0.704075	0.0367139	metaboliteData
CO2	-0.704327	0.0229731	2.37948	0.773723	-0.700452	0.0394865	clinicalData
BodPod.Fat2	-0.69697	0.0250967	2.29336	0.725061	-0.684378	0.0464879	clinicalData
BodPodFavg	-0.69697	0.0250967	2.29336	0.725061	-0.684378	0.0464879	clinicalData
k__Bacteria;p__Bacteroidetes;c__Bacteroidia;o__Bacteroidales;f__Rikenellaceae;g__Alistipes	0.69347	0.0261526	2.25266	0.70073	0.685285	0.0459438	microbiotaData

### Sheet: Post
Biomarker(X)	corYX	sigYX	BPS	Persistent Significance	corYX.Z	sigYX.Z	source
TCA	0.878788	0.000813862	5.51161	0.985401	0.873045	0.0024634	bileacidData
TCDCA	0.852825	0.00171189	4.84802	0.982968	0.854528	0.00398599	bileacidData
k__Bacteria;p__Bacteroidetes;c__Bacteroidia;o__Bacteroidales;f__Rikenellaceae;g__Alistipes	0.83983	0.00236205	4.46712	0.970803	0.830248	0.00652809	microbiotaData
RESPONSE_TO_DNA_DAMAGE_STIMULUS	0.830303	0.00294023	4.25294	0.961071	0.821402	0.0079876	rnaseqData
CA	0.818182	0.00381492	4.13939	0.978102	0.825353	0.00733019	bileacidData
k__Bacteria;p__Firmicutes;c__Clostridia;o__Clostridiales;f__[Tissierellaceae];g__Peptoniphilus	-0.797863	0.00567718	3.62822	0.93674	-0.784904	0.0139599	microbiotaData
BodPod.Fat1	-0.793939	0.00609992	3.5761	0.956204	-0.790529	0.0123828	clinicalData
Nicotinate and Nicotinamide Metabolism	-0.745455	0.0133301	3.05174	0.909976	-0.766647	0.0195585	metaboliteData
Glutamate Metabolism	-0.757576	0.0111434	3.04195	0.880779	-0.746583	0.024007	metaboliteData
BodPodFavg	-0.757576	0.0111434	3.04081	0.924574	-0.75659	0.0202432	clinicalData
NEGATIVE_REGULATION_OF_CYTOSKELETON_ORGANIZATION_AND_BIOGENESIS	0.757576	0.0111434	3.01951	0.86618	0.753988	0.0247044	rnaseqData
REGULATION_OF_ACTIN_FILAMENT_LENGTH	0.757576	0.0111434	3.01951	0.86618	0.753988	0.0247044	rnaseqData
REGULATION_OF_ACTIN_POLYMERIZATION_AND_OR_DEPOLYMERIZATION	0.757576	0.0111434	3.01951	0.86618	0.753988	0.0247044	rnaseqData
REGULATION_OF_CELLULAR_COMPONENT_SIZE	0.757576	0.0111434	3.01951	0.86618	0.753988	0.0247044	rnaseqData
REGULATION_OF_CYTOSKELETON_ORGANIZATION_AND_BIOGENESIS	0.757576	0.0111434	3.01951	0.86618	0.753988	0.0247044	rnaseqData
BodPod.Fat2	-0.766667	0.015944	2.77124	0.851582	-0.763544	0.0303691	clinicalData
APOE	0.733333	0.0158006	2.70822	0.86618	0.731127	0.0284153	rtpcrData
Luc	-0.732394	0.0160043	2.69002	0.815085	-0.719915	0.0324853	clinicalData
Primary Bile Acid Metabolism	0.733333	0.0158006	2.65326	0.824818	0.719084	0.0328764	metaboliteData
STRESS_ACTIVATED_PROTEIN_KINASE_SIGNALING_PATHWAY	0.721212	0.0185732	2.51086	0.756691	0.707346	0.0398003	rnaseqData
JNK_CASCADE	0.721212	0.0185732	2.51086	0.756691	0.707346	0.0398003	rnaseqData
LIGASE_ACTIVITY	0.709091	0.0216659	2.44208	0.824818	0.710759	0.0350721	rnaseqData
Lithocholic.acid	-0.709091	0.0216659	2.40675	0.781022	-0.702435	0.0377843	bileacidData
CDCA	0.691764	0.0266782	2.3247	0.754258	0.699731	0.0404296	bileacidData
k__Bacteria;p__Firmicutes;c__Clostridia;o__Clostridiales;f__Peptostreptococcaceae;g__Peptostreptococcus	-0.700649	0.0240185	2.30485	0.70073	-0.68497	0.0456981	microbiotaData
Lysolipid	-0.69697	0.0250967	2.28861	0.734793	-0.694492	0.0419475	metaboliteData
GCDCA	0.69697	0.0250967	2.26842	0.725061	0.688436	0.0453092	bileacidData
